# Understanding the heterogeneous performance of variant effect predictors across human protein-coding genes

**DOI:** 10.1101/2024.06.12.598724

**Authors:** Mohamed Fawzy, Joseph A. Marsh

## Abstract

Variant effect predictors (VEPs) are computational tools developed to assess the impacts of genetic mutations, often in terms of likely pathogenicity, employing diverse algorithms and training data. Here, we investigate the performance of 35 VEPs in the discrimination between pathogenic and putatively benign missense variants across 963 human protein-coding genes, revealing considerable gene-level heterogeneity as measured by the widely used area under the receiver operating characteristic curve (AUROC) metric. To investigate the origins of this heterogeneity and the extent to which gene-level VEP performance is predictable, we train random forest models to predict the gene-level AUROC for each VEP. We find that performance as measured by AUROC is related to factors such as gene function, protein structure, and evolutionary conservation. Notably, intrinsic disorder in proteins emerged as a significant factor influencing apparent VEP performance, often leading to inflated AUROC values due to their enrichment in weakly conserved putatively benign variants. While our results suggest that gene-level features may be useful for identifying genes where VEP predictions are likely to be more or less reliable, they also highlight the limitations of AUROC for comparing VEP performance across different genes.
