## Supplementary material for "Understanding the heterogeneous performance of variant effect predictors across human protein-coding genes": Table S1

Feature	Description	Source
transcript_count	The count of Alternatively Spliced Gene Transcripts	Lek et al. Nature 2016 and Karczewski et al. Nature 2020
nTPM	The normalized Transcript per Million quantity for gene Expression	Human Protein Atlas, PubMed: 25613900 DOI: 10.1126/science.1260419
obs_mis	Number of observed missense variants in transcript normalized by protein length	gnomAD genes Constraints, Lek et al. Nature 2016 and Karczewski et al. Nature 2020
exp_mis	Number of expected missense variants in transcript normalized by protein length	Lek et al. Nature 2016 and Karczewski et al. Nature 2020
oe_mis	Observed over expected ratio for missense variants in transcript (obs_mis divided by exp_mis)	Lek et al. Nature 2016 and Karczewski et al. Nature 2021
possible_mis	Number of possible missense variants in transcript normalized by protein length	Lek et al. Nature 2016 and Karczewski et al. Nature 2022
obs_lof	Number of observed predicted loss-of-function (pLoF) variants in transcript normalized by protein length	Lek et al. Nature 2016 and Karczewski et al. Nature 2023
mu_lof	Mutation rate summed across all possible pLoF variants in transcript	Lek et al. Nature 2016 and Karczewski et al. Nature 2024
possible_lof	Number of possible pLoF variants in transcript normalized by protein length	Lek et al. Nature 2016 and Karczewski et al. Nature 2025
pRec	Probability that transcript falls into distribution of recessive genes (~46% o/e pLoF ratio; computed from gnomAD data)	Lek et al. Nature 2016 and Karczewski et al. Nature 2026
oe_lof	Observed over expected ratio for pLoF variants in transcript (obs_lof divided by exp_lof)	Lek et al. Nature 2016 and Karczewski et al. Nature 2027
oe_lof_lower	Lower bound of 90% confidence interval for o/e ratio for pLoF variants	Lek et al. Nature 2016 and Karczewski et al. Nature 2028
syn_z	Z score for synonymous variants in gene. Higher (more positive) Z scores	Lek et al. Nature 2016 and Karczewski et al. Nature 2029
lof_z	Z score for pLoF variants in gene. Higher (more positive) Z scores indicate that the transcript is more intolerant of variation (more constrained)	Lek et al. Nature 2016 and Karczewski et al. Nature 2030
oe_lof_upper_rank	Transcript�s rank of LOEUF value compared to all transcripts (lower values indicate more constrained)	Lek et al. Nature 2016 and Karczewski et al. Nature 2031
n_lof	Number of distinct pLoF variant sites in the transcript normalized by protein length	Lek et al. Nature 2016 and Karczewski et al. Nature 2032
classic_caf	Sum of allele frequencies of pLoFs in the transcript	Lek et al. Nature 2016 and Karczewski et al. Nature 2033
max_af	Maximum allele frequency of any pLoF in the transcript	Lek et al. Nature 2016 and Karczewski et al. Nature 2034
obs_hom_lof	The number of individuals with at least one observed homozygous pLoF in the transcript	Lek et al. Nature 2016 and Karczewski et al. Nature 2036
exac_obs_lof	Number of observed pLoF variants in gene in ExAC normalized by protein length	Lek et al. Nature 2016 and Karczewski et al. Nature 2037
exac_exp_lof	Number of expected pLoF variants in gene in ExAC normalized by protein length	Lek et al. Nature 2016 and Karczewski et al. Nature 2038
exac_oe_lof	Observed to expected ratio of pLoF variants in ExAC normalized by protein length	Lek et al. Nature 2016 and Karczewski et al. Nature 2039
GDI	Gene Damage Index	https://lab.rockefeller.edu/casanova/GDI
ni	The neutrality index	Bayrak et. al, https://doi.org/10.1016/j.ajhg.2021.10.007
clarkd	The clark distance of a protein which is a measure of amino acids sequence complexity	Bayrak et. Al; https://doi.org/10.1016/j.ajhg.2021.10.007 ; Calculated via Biopython as described in https://doi.org/10.1016/0097-8485(93)85006-X
cds_len	The coding sequence length	biomaRt R package (biomart:2.52.0, R:4.1.2)
betweenness	The Betweenness centrality of the gene in the homo-sapiens protein-protein interaction network (BioGRID)	Internal Dataset calculated using AF structures and Structural module in BioPython
interior	the percentage of residues having RSA <= 0.25 in a protein structure, referring to residues buried in the interior
ionic_n	The percentage of ionic interactions in the canonical protein AF structure with cut-off < 5 Angstroms	Aric A. Hagberg, Daniel A. Schult and Pieter J. Swart, “Exploring network structure, dynamics, and function using NetworkX”, in Proceedings of the 7th Python in Science Conference (SciPy2008), Gäel Varoquaux, Travis Vaught, and Jarrod Millman (Eds), (Pasadena, CA USA), pp. 11–15, Aug 2008
catpi_n	The percentage of Cation-PI interactions in the canonical protein AF structure with cut-off < 5 Angstroms	Aric A. Hagberg, Daniel A. Schult and Pieter J. Swart, “Exploring network structure, dynamics, and function using NetworkX”, in Proceedings of the 7th Python in Science Conference (SciPy2008), Gäel Varoquaux, Travis Vaught, and Jarrod Millman (Eds), (Pasadena, CA USA), pp. 11–15, Aug 2009
aroro_n	The percentage of aromatic-aromatic interactions in the canonical protein AF structure with cut-off < 5 Angstroms	Aric A. Hagberg, Daniel A. Schult and Pieter J. Swart, “Exploring network structure, dynamics, and function using NetworkX”, in Proceedings of the 7th Python in Science Conference (SciPy2008), Gäel Varoquaux, Travis Vaught, and Jarrod Millman (Eds), (Pasadena, CA USA), pp. 11–15, Aug 2010
arosul_n	The percentage of aromatic-sulphide interactions in the canonical protein AF structure with cut-off < 5 Angstroms	Aric A. Hagberg, Daniel A. Schult and Pieter J. Swart, “Exploring network structure, dynamics, and function using NetworkX”, in Proceedings of the 7th Python in Science Conference (SciPy2008), Gäel Varoquaux, Travis Vaught, and Jarrod Millman (Eds), (Pasadena, CA USA), pp. 11–15, Aug 2011
disulphide_n	The percentage of disulphide interactions in the canonical protein AF structure with cut-off < 5 Angstroms	Aric A. Hagberg, Daniel A. Schult and Pieter J. Swart, “Exploring network structure, dynamics, and function using NetworkX”, in Proceedings of the 7th Python in Science Conference (SciPy2008), Gäel Varoquaux, Travis Vaught, and Jarrod Millman (Eds), (Pasadena, CA USA), pp. 11–15, Aug 2012
mshbonds_n	The percentage of main-side chain hydrogen bonds interactions in the canonical protein AF structure with cut-off < 5 Angstroms	Aric A. Hagberg, Daniel A. Schult and Pieter J. Swart, “Exploring network structure, dynamics, and function using NetworkX”, in Proceedings of the 7th Python in Science Conference (SciPy2008), Gäel Varoquaux, Travis Vaught, and Jarrod Millman (Eds), (Pasadena, CA USA), pp. 11–15, Aug 2014
sshbonds_n	The percentage of side-side chain hydrogen bonds interactions in the canonical protein AF structure with cut-off < 5 Angstroms	Aric A. Hagberg, Daniel A. Schult and Pieter J. Swart, “Exploring network structure, dynamics, and function using NetworkX”, in Proceedings of the 7th Python in Science Conference (SciPy2008), Gäel Varoquaux, Travis Vaught, and Jarrod Millman (Eds), (Pasadena, CA USA), pp. 11–15, Aug 2015
AAAvgClustering	In network science, it is also known as the mean clustering coefficient. It is a network global clustering metric that measures the tendency of a given network to form separate clusters.	Aric A. Hagberg, Daniel A. Schult and Pieter J. Swart, “Exploring network structure, dynamics, and function using NetworkX”, in Proceedings of the 7th Python in Science Conference (SciPy2008), Gäel Varoquaux, Travis Vaught, and Jarrod Millman (Eds), (Pasadena, CA USA), pp. 11–15, Aug 2016
MW	The Molecular Weight of the protein	Internal Dataset calculated using AF structures and Structural module in BioPython
rsa_molecule	It is the Relative Surface Area of the molecule. It is defined as the ratio between the Molecule�s SASA divided by a theoretical SASA of the same sequence (Shrake & Rupley, 1973).	Internal Dataset calculated using AF structures and Structural module in BioPython
helices_ratio	The percentage of helices in the canonical protein AF structure	Internal Dataset calculated using AF structures and Structural module in BioPython
sheets_ratio	The percentage of sheets in the canonical protein AF structure	Internal Dataset calculated using AF structures and Structural module in BioPython
avgevorate	the evolutionary rate of the differences in sequence at each residue position of each protein given multiple sequence alignment between 46 different species divided by the total evolutionary time of a known human phylogenetic tree (Kumar et al., 2009)	Kumar et.al , 2009
ages	The estimated gene age calculated from phylogenetic analysis for closely related species (Kumar et al.,2009)	Kumar et.al , 2009
rvis	It stands for Residual Variation Intolerance score. It is an intolerance score calculated on 6503 whole exome sequences from the NHLBI Exome sequencing project (ESP) and it relatively quantifies whether a gene harbors more or less functional variants than expected based on a background neutral variation model (Petrovski et al., 2013). Positive scores indicate the presence of more functional varia…	Petrovski et. al, 2003
n_paralogs	The number of protein paralogs extracted from Ensembl Biomart(version 2.52.0)	biomaRt R package (biomart:2.52.0, R:4.1.2)
cosmis	COntact Set MISsense tolerance, It quantifies the tolerance of protein sites to genetic variation	Bian Li et. Al, 2022
cossyn	contact set synonymous tolerance score quantified through synonymous variants	Bian Li et. Al, 2023
gnomAD_distance	The numerator of Extent of Disease clustering (EDC) metric calculated from gnomAD benign mutations in a gene	Gerasimavicius et al., 2022
clustering	The Extent of putatively benign mutations clustering in a gene	Gerasimavicius et al., 2023
smc_log10_ci_low	The lower bound of the confidence interval for logarithmic Monte Carlo Approximate Bayesian Computation (ABC-SMC) score	https://arxiv.org/pdf/1810.12233.pdf
smc_log10_map	The estimated mean maximum a posteriori for Monte Carlo Approximate Bayesian Computation (ABC-SMC) score	https://arxiv.org/pdf/1810.12233.pdf
is_homomer	Binary variable indicating if the protein is homomeric calculated through PDB structures in BioPython as of 2022-08	Biopython, Sciki-learn, calculated from our internal pipeline
is_heteromer	Binary variable indicating if the protein is heteromeric calculated through PDB structures in BioPython as of 2022-08	Biopython, Sciki-learn, calculated from our internal pipeline
GO:0005739	A set of Gene Ontology Terms that were significantly over-represented between better predicted genes and badly predicted genes based on the median of AUROC calcualted from the entire missense mutations dataset	GO Ontology, PantherDB
GO:0000122	A set of Gene Ontology Terms that were significantly over-represented between better predicted genes and badly predicted genes based on the median of AUROC calcualted from the entire missense mutations dataset	GO Ontology, PantherDB
GO:0006355	A set of Gene Ontology Terms that were significantly over-represented between better predicted genes and badly predicted genes based on the median of AUROC calcualted from the entire missense mutations dataset	GO Ontology, PantherDB
GO:0006357	A set of Gene Ontology Terms that were significantly over-represented between better predicted genes and badly predicted genes based on the median of AUROC calcualted from the entire missense mutations dataset	GO Ontology, PantherDB
GO:0032502	A set of Gene Ontology Terms that were significantly over-represented between better predicted genes and badly predicted genes based on the median of AUROC calcualted from the entire missense mutations dataset	GO Ontology, PantherDB
GO:0032501	A set of Gene Ontology Terms that were significantly over-represented between better predicted genes and badly predicted genes based on the median of AUROC calcualted from the entire missense mutations dataset	GO Ontology, PantherDB
GO:1901605	A set of Gene Ontology Terms that were significantly over-represented between better predicted genes and badly predicted genes based on the median of AUROC calcualted from the entire missense mutations dataset	GO Ontology, PantherDB
GO:0006520	A set of Gene Ontology Terms that were significantly over-represented between better predicted genes and badly predicted genes based on the median of AUROC calcualted from the entire missense mutations dataset	GO Ontology, PantherDB
GO:0019752	A set of Gene Ontology Terms that were significantly over-represented between better predicted genes and badly predicted genes based on the median of AUROC calcualted from the entire missense mutations dataset	GO Ontology, PantherDB
GO:0044281	A set of Gene Ontology Terms that were significantly over-represented between better predicted genes and badly predicted genes based on the median of AUROC calcualted from the entire missense mutations dataset	GO Ontology, PantherDB
GO:0140110	A set of Gene Ontology Terms that were significantly over-represented between better predicted genes and badly predicted genes based on the median of AUROC calcualted from the entire missense mutations dataset	GO Ontology, PantherDB
GO:0001067	A set of Gene Ontology Terms that were significantly over-represented between better predicted genes and badly predicted genes based on the median of AUROC calcualted from the entire missense mutations dataset	GO Ontology, PantherDB
GO:0005829	A set of Gene Ontology Terms that were significantly over-represented between better predicted genes and badly predicted genes based on the median of AUROC calcualted from the entire missense mutations dataset	GO Ontology, PantherDB
ndomains	The number of domains in a protein calculated from pFAM database	pFAM Database
max_domain_len	The maximum domain length percentage calculated from pFAM database	pFAM Database
evolutionary_rate	for each gene, we calculated the natural log of the mean of the difference in sequence among the selected species (1 - percent identities) divided by double the evolutionary unit time (Agarwal et al., n.d.; Kumar et al., 2009).	Ensembl Compara and BioPython
divergence_score	Defined as the standard deviation of the percent identities among 13 evolutionarily related species per gene	Ensembl Compara Database
evo_diff_range	The difference between the maximum identity and the minimum identity among gene homologs across 13 evolutionarily related species in Ensembl Compara Database	Ensembl Compara Database
mean_plddt	The average predicted Local Distance Difference Test (pLDDT) for all predicted residues in a protein	Biopython, Sciki-learn, calculated from our internal pipeline
benign_odds	The odds of seeing all putatively benign substitutions found in gnomAD for a given gene calculated using Block Substitution Matrix (Blosum62)	Biopython, Sciki-learn, calculated from our internal pipeline
pLI_intolerant	A binary variable indicating whether the gene has pLI > 0.9	Derived from Lek et al. Nature 2016 and Karczewski et al. Nature 2020
exac_pLI_intolerant	A binary variable indicating whether the gene has exac_pLI > 0.9	Derived from Lek et al. Nature 2016 and Karczewski et al. Nature 2021
pLI_tolerant	A binary variable indicating whether the gene has pLI <= 0.9	Derived from Lek et al. Nature 2016 and Karczewski et al. Nature 2022
exac_pLI_tolerant	A binary variable indicating whether the gene has pLI <= 0.9	Derived from Lek et al. Nature 2016 and Karczewski et al. Nature 2023
protein_len	the length of protein sequence	uniprots KB
domain_ratio	The average domain length in a protein divided by protein length	pFAM Database
ddG_fold	It is calculated as the average protein stability metric (??G) for each protein�s known putatively benign variants in gnomAD (version 2.1) using their predicted structures from Alphafold V2 in FoldX (http://dx.doi.org/10.1093/bioinformatics/btz184)	Calculated Through Foldx (http://dx.doi.org/10.1093/bioinformatics/btz184)
hm_dn_ds	The human nonsynonymous to synonymous ratio	Human Protein Atlas, PubMed: 25613900 DOI: 10.1126/science.1260419
localization_CellMembrane	A set of binary variables denoting the localization of the protein intracellularly derived from Protein Atlas	Human Protein Atlas, PubMed: 25613900 DOI: 10.1126/science.1260420
localization_Cytoplasm	A set of binary variables denoting the localization of the protein intracellularly derived from Protein Atlas	Human Protein Atlas, PubMed: 25613900 DOI: 10.1126/science.1260421
localization_Endoplasmicreticulum	A set of binary variables denoting the localization of the protein intracellularly derived from Protein Atlas	Human Protein Atlas, PubMed: 25613900 DOI: 10.1126/science.1260422
localization_Extracellular	A set of binary variables denoting the localization of the protein intracellularly derived from Protein Atlas	Human Protein Atlas, PubMed: 25613900 DOI: 10.1126/science.1260423
localization_GolgiApparatus	A set of binary variables denoting the localization of the protein intracellularly derived from Protein Atlas	Human Protein Atlas, PubMed: 25613900 DOI: 10.1126/science.1260424
localization_Mitochondrion	A set of binary variables denoting the localization of the protein intracellularly derived from Protein Atlas	Human Protein Atlas, PubMed: 25613900 DOI: 10.1126/science.1260425
localization_Nucleus	A set of binary variables denoting the localization of the protein intracellularly derived from Protein Atlas	Human Protein Atlas, PubMed: 25613900 DOI: 10.1126/science.1260426
localization_Membranebound	A set of binary variables denoting the localization of the protein intracellularly derived from Protein Atlas	Human Protein Atlas, PubMed: 25613900 DOI: 10.1126/science.1260427
plddt_disorder	The ratio of protein�s disorder explained by residues having pLDDT < 50 across all the protein.	calculated using pLDDT of Alphafold Models and Biopython such that we count all residues whose pLDDT < 50 divided by the total number of residues in the protein
vep_gnomad_mean	This feature is a placeholder which represents the average raw VEP score for all putatively benign mutations per gene for each VEP, corrected for inverted VEPs. For instance, for ESM-1v, this feature will represent the average ESM-1v raw scores for all benign mutations per gene.
VEP_all_mean	This feature is a placeholder which represents the mean raw score for each VEP calculated for all possible predicted mutations in a protein similar to vep_gnomad_mean. all mpm_[VEP] columns are transformed and renamed to VEP_all_mean	Sciki-learn, calculated from our internal pipeline
shet	Posterior mean for shet (https://zenodo.org/record/7939768/files/s_het_estimates.genebayes.tsv, md5:b4add050ea9ab507e9e0fed338069ccc)	https://zenodo.org/record/7939768/files/s_het_estimates.genebayes.tsv
efx_abs	Median ratio of ESM-1v (https://doi.org/10.1101/2021.07.09.450648) and the absolute value of FoldX (https://foldxsuite.crg.eu/) calculated change in Gibbs-free energy of folding (ΔΔG) of all missense mutations based on possible amino acid substitutions.	Badonyi, Mihaly 2023
efx_raw	As above but with raw (non-absolute-value) ΔΔG scores.	Badonyi, Mihaly 2023
ct	Cotranslational assembly annotations from Bertolini et al., 2021. (doi: 10.1126/science.abc7151).	Bertolini et al., 2021.
pct_buried	Fraction of residues with less than 25% relative solvent accessible surface area in the AlphaFold predicted structure.	Biopython, Sciki-learn, calculated from our internal pipeline
pLOF	Predicted LOF probability at the gene-level - Badonyi, Mihaly 2023	Badonyi, Mihaly 2023
pGOF	Predicted GOF probability at the gene-level - Badonyi , Mihaly 2023	Badonyi, Mihaly 2023
pDN	Predicted DN probability at the gene-level - Badonyi , Mihaly 2023	Badonyi, Mihaly 2023
