## Supplementary material for "Understanding the heterogeneous performance of variant effect predictors across human protein-coding genes": Table S2

feature	rankmean
Multicellular Process (GO:0032501)	1.857142857
ddG_fold	6.114285714
Developmental Process (GO:0032502)	8.971428571
vep_gnomad_mean	9.142857143
gnomAD_distance	13.97142857
plddt_disorder	14.37142857
shet	17
exac_oe_lof	17.08571429
mean_plddt	18.65714286
pLOF	20.45714286
n_lof	21.54285714
nTPM	22.02857143
vep_all_mean	22.62857143
betweenness	23.68571429
efx_raw	24.02857143
ni	24.45714286
oe_lof	25.8
oe_lof_upper_rank	26.02857143
lof_z	26.68571429
oe_lof_lower	26.82857143
max_af	27.11428571
obs_lof	30.85714286
divergence_score	30.91428571
smc_log10_map	31.71428571
classic_caf	32.25714286
efx_abs	32.42857143
Cytosol (GO:0005829)	33.22857143
clustering	33.77142857
benign_odds	33.94285714
pGOF	35.45714286
oe_mis	35.68571429
evolutionary_rate	36.65714286
pDN	37.08571429
GDI	37.62857143
evo_diff_range	37.71428571
smc_log10_ci_low	37.94285714
rsa_molecule	38
exp_mis	38.74285714
interior	39.65714286
clarkd	40.31428571
protein_len	40.42857143
pct_buried	40.57142857
domain_ratio	40.74285714
hm_dn_ds	40.82857143
AAAvgClustering	42.6
possible_lof	42.97142857
sshbonds_n	43.48571429
rvis	44.4
Regulation of DNA-templated transcription (GO:0006355)	45.02857143
cosmis	45.85714286
obs_mis	46.08571429
avgevorate	47.51428571
ionic_n	47.62857143
cossyn	48.11428571
possible_mis	48.22857143
transcript_count	50.02857143
mshbonds_n	50.05714286
pRec	52.94285714
helices_ratio	53.37142857
arosul_n	53.42857143
exac_obs_lof	53.45714286
cds_len	54.22857143
sheets_ratio	54.37142857
n_paralogs	54.71428571
is_homomer	61.37142857
GO:0006357	62.05714286
GO:0044281	63.54285714
MW	63.74285714
max_domain_len	63.88571429
catpi_n	64.71428571
disulphide_n	65.31428571
ages	67.6
ndomains	69.51428571
GO:0005739	69.8
mu_lof	71.97142857
exac_pLI_intolerant	72.97142857
syn_z	72.99341475
aroro_n	73.08571429
pLI_tolerant	73.85714286
localization_Cytoplasm	78.34285714
GO:0140110	80.77142857
localization_Membranebound	81.4
ct	82.02857143
is_heteromer	82.02857143
exac_pLI_tolerant	82.8
pLI_intolerant	83.71428571
localization_Mitochondrion	85
localization_Nucleus	85
localization_Endoplasmicreticulum	85.51428571
GO:0000122	85.62857143
localization_CellMembrane	86.82857143
GO:0001067	88.57142857
localization_Extracellular	88.62857143
obs_hom_lof	90.4
GO:0019752	92.77142857
localization_GolgiApparatus	94.42857143
GO:0006520	96.85714286
GO:1901605	97.82857143
exac_exp_lof	99.42857143
